# A neuronal atlas of neurexin isoform expression in *Caenorhabditis elegans*

**DOI:** 10.64898/2026.11.14.766646

**Authors:** Elisa B. Frankel, Parise S. Henry, Nikos Karmirantzos, Maggi Leider, Peri T. Kurshan

## Abstract

The *Caenorhabditis elegans* neurexin gene *nrx-1* encodes both long (α) and short (γ) isoforms, but how their expression varies across individual neurons remains unclear. Using NeuroPAL and endogenous transcriptional reporters, we generated a nervous system-wide atlas of *nrx-1* expression in L4 hermaphrodites. We assessed reporters for one α and two γ transcript groups in 267 identified neurons. The two γ reporters collectively marked a broader set of neurons than the α reporter, and most neurons expressing the α reporter also expressed at least one γ reporter. Among the ventral nerve cord motor neurons examined, α reporter expression was restricted to cholinergic neurons, while one γ reporter was detected exclusively in GABAergic neurons. The other γ reporter was consistently detected in most cholinergic motor neurons and detected in only a subset of GABAergic motor neurons, often variably across animals. In two-fold embryos, this same γ reporter was detected in more neurons than the α reporter. Two upstream regulatory elements contributed to its expression in different neuronal populations. At dorsal nerve cord synapses, disruption of either isoform class reduced NRX-1 fluorescence, with a larger reduction after disruption of the short isoforms. By identifying neurons that express different combinations of long and short neurexins, this atlas provides a starting point for testing where the two isoform classes have distinct synaptic roles and where they may act together.
