## Supplemental Table for "A neuronal atlas of neurexin isoform expression in *Caenorhabditis elegans*"

### Sheet: Neuron calls
Neuron	Region	Reporter	Call	Scored n	Detected n	Not detected n	Positive with ? n	Negative with ? n	Conflicting n	Intensity n	Mean estimated GFP (a.u.)
I1L	pharynx	alpha	Not detected	7	0	7	0	0	0	0
I1L	pharynx	gamma1	Not detected	2	0	2	0	0	0	0
I1L	pharynx	gamma2	Detected	8	8	0	0	0	0	0
I1R	pharynx	alpha	Not detected	7	0	7	0	0	0	0
I1R	pharynx	gamma1	Not detected	2	0	2	0	0	0	0
I1R	pharynx	gamma2	Detected	8	8	0	0	0	0	0
I2L	pharynx	alpha	Not detected	7	0	7	0	0	0	0
I2L	pharynx	gamma1	Not detected	2	0	2	0	0	0	0
I2L	pharynx	gamma2	Detected	7	7	0	0	0	0	0
I2R	pharynx	alpha	Not detected	7	0	7	0	0	0	0
I2R	pharynx	gamma1	Not detected	2	0	2	0	0	0	0
I2R	pharynx	gamma2	Detected	7	7	0	0	0	0	0
I3	pharynx	alpha	Detected	7	7	0	0	0	0	0
I3	pharynx	gamma1	Not detected	2	0	2	0	0	0	0
I3	pharynx	gamma2	Mixed	7	3	4	0	0	0	0
I4	pharynx	alpha	Mixed	7	3	4	0	0	0	0
I4	pharynx	gamma1	Detected	4	4	0	0	0	0	0
I4	pharynx	gamma2	Not detected	6	0	6	0	0	0	0
I5	pharynx	alpha	Not detected	5	0	5	0	0	0	0
I5	pharynx	gamma1	Not detected	1	0	1	0	0	0	0
I5	pharynx	gamma2	Mixed	6	2	4	0	0	0	0
I6	pharynx	alpha	Mixed	7	6	1	0	0	0	0
I6	pharynx	gamma1	Not detected	3	0	3	0	0	0	0
I6	pharynx	gamma2	Not detected	7	0	7	0	0	0	0
M1	pharynx	alpha	Not detected	7	0	7	0	0	0	0
M1	pharynx	gamma1	Mixed	4	1	3	1	0	0	0
M1	pharynx	gamma2	Mixed	9	7	2	0	0	0	0
M2L	pharynx	alpha	Not detected	7	0	7	0	0	0	0
M2L	pharynx	gamma1	Detected	4	4	0	0	0	0	0
M2L	pharynx	gamma2	Mixed	5	3	2	0	0	0	0
M2R	pharynx	alpha	Not detected	7	0	7	0	0	0	0
M2R	pharynx	gamma1	Detected	4	4	0	0	0	0	0
M2R	pharynx	gamma2	Mixed	5	4	1	0	0	0	0
M3L	pharynx	alpha	Not detected	7	0	7	0	0	0	0
M3L	pharynx	gamma1	Detected	2	2	0	0	0	0	0
M3L	pharynx	gamma2	Not detected	7	0	7	0	0	0	0
M3R	pharynx	alpha	Not detected	7	0	7	0	0	0	0
M3R	pharynx	gamma1	Detected	2	2	0	0	0	0	0
M3R	pharynx	gamma2	Not detected	7	0	7	0	0	0	0
M4	pharynx	alpha	Not detected	7	0	7	0	0	0	0
M4	pharynx	gamma1	Detected	2	2	0	0	0	0	0
M4	pharynx	gamma2	Not detected	7	0	7	0	0	0	0
M5	pharynx	alpha	Not detected	7	0	7	0	0	0	0
M5	pharynx	gamma1	Not detected	2	0	2	0	0	0	0
M5	pharynx	gamma2	Detected	8	8	0	0	0	0	0
MCL	pharynx	alpha	Not detected	7	0	7	0	0	0	0
MCL	pharynx	gamma1	Not detected	2	0	2	0	0	0	0
MCL	pharynx	gamma2	Not detected	6	0	6	0	0	0	0
MCR	pharynx	alpha	Not detected	7	0	7	0	0	0	0
MCR	pharynx	gamma1	Not detected	2	0	2	0	0	0	0
MCR	pharynx	gamma2	Not detected	6	0	6	0	0	0	0
MI	pharynx	alpha	Not detected	7	0	7	0	0	0	0
MI	pharynx	gamma1	Not detected	2	0	2	0	0	0	0
MI	pharynx	gamma2	Detected	8	8	0	0	0	0	0
NSML	pharynx	alpha	Not detected	7	0	7	0	0	0	0
NSML	pharynx	gamma1	Not detected	2	0	2	0	0	0	0
NSML	pharynx	gamma2	Not detected	6	0	6	0	0	0	0
NSMR	pharynx	alpha	Not detected	7	0	7	0	0	0	0
NSMR	pharynx	gamma1	Not detected	2	0	2	0	0	0	0
NSMR	pharynx	gamma2	Mixed	6	1	5	0	0	0	0
BAGL	anterior_ganglion	alpha	Mixed	5	1	4	1	0	0	0
BAGL	anterior_ganglion	gamma1	Detected	4	4	0	0	0	0	0
BAGL	anterior_ganglion	gamma2	Detected	8	8	0	0	0	0	0
BAGR	anterior_ganglion	alpha	Not detected	4	0	4	0	0	0	0
BAGR	anterior_ganglion	gamma1	Detected	3	3	0	0	0	0	0
BAGR	anterior_ganglion	gamma2	Detected	7	7	0	0	0	0	0
CEPVL	anterior_ganglion	alpha	Not detected	4	0	4	0	0	0	0
CEPVL	anterior_ganglion	gamma1	Detected	5	5	0	0	0	0	0
CEPVL	anterior_ganglion	gamma2	Detected	7	7	0	0	0	0	0
CEPVR	anterior_ganglion	alpha	Not detected	4	0	4	0	0	0	0
CEPVR	anterior_ganglion	gamma1	Detected	3	3	0	1	0	0	0
CEPVR	anterior_ganglion	gamma2	Detected	7	7	0	0	0	0	0
IL1DL	anterior_ganglion	alpha	Detected	3	3	0	0	0	0	0
IL1DL	anterior_ganglion	gamma1	Not detected	1	0	1	0	0	0	0
IL1DL	anterior_ganglion	gamma2	Detected	9	9	0	0	0	0	0
IL1DR	anterior_ganglion	alpha	Detected	3	3	0	0	0	0	0
IL1DR	anterior_ganglion	gamma1	Not detected	1	0	1	0	0	0	0
IL1DR	anterior_ganglion	gamma2	Detected	9	9	0	0	0	0	0
IL1L	anterior_ganglion	alpha	Detected	3	3	0	0	0	0	0
IL1L	anterior_ganglion	gamma1	Not detected	2	0	2	0	0	0	0
IL1L	anterior_ganglion	gamma2	Detected	5	5	0	1	0	0	0
IL1R	anterior_ganglion	alpha	Detected	1	1	0	0	0	0	0
IL1R	anterior_ganglion	gamma1	Not detected	1	0	1	0	0	0	0
IL1R	anterior_ganglion	gamma2	Detected	6	6	0	0	0	0	0
IL1VL	anterior_ganglion	alpha	Detected	5	5	0	0	0	0	0
IL1VL	anterior_ganglion	gamma1	Not detected	1	0	1	0	0	0	0
IL1VL	anterior_ganglion	gamma2	Detected	9	9	0	0	0	0	0
IL1VR	anterior_ganglion	alpha	Detected	2	2	0	0	0	0	0
IL1VR	anterior_ganglion	gamma1	Not detected	1	0	1	0	0	0	0
IL1VR	anterior_ganglion	gamma2	Detected	9	9	0	0	0	0	0
IL2DL	anterior_ganglion	alpha	Not detected	4	0	4	0	0	0	0
IL2DL	anterior_ganglion	gamma1	Detected	5	5	0	0	0	0	0
IL2DL	anterior_ganglion	gamma2	Not detected	7	0	7	0	0	0	0
IL2DR	anterior_ganglion	alpha	Not detected	4	0	4	0	0	0	0
IL2DR	anterior_ganglion	gamma1	Detected	3	3	0	0	0	0	0
IL2DR	anterior_ganglion	gamma2	Not detected	7	0	7	0	0	0	0
IL2L	anterior_ganglion	alpha	Not detected	2	0	2	0	0	0	0
IL2L	anterior_ganglion	gamma1	Detected	2	2	0	0	0	0	0
IL2L	anterior_ganglion	gamma2	Not detected	5	0	5	0	0	0	0
IL2R	anterior_ganglion	alpha	Not detected	1	0	1	0	0	0	0
IL2R	anterior_ganglion	gamma1	Detected	2	2	0	0	0	0	0
IL2R	anterior_ganglion	gamma2	Not detected	6	0	6	0	0	0	0
IL2VL	anterior_ganglion	alpha	Not detected	5	0	5	0	0	0	0
IL2VL	anterior_ganglion	gamma1	Detected	5	5	0	0	0	0	0
IL2VL	anterior_ganglion	gamma2	Not detected	6	0	6	0	0	0	0
IL2VR	anterior_ganglion	alpha	Not detected	5	0	5	0	0	0	0
IL2VR	anterior_ganglion	gamma1	Detected	3	3	0	0	0	0	0
IL2VR	anterior_ganglion	gamma2	Not detected	5	0	5	0	0	0	0
OLLL	anterior_ganglion	alpha	Not detected	4	0	4	0	0	0	0
OLLL	anterior_ganglion	gamma1	Detected	1	1	0	0	0	0	0
OLLL	anterior_ganglion	gamma2	Not detected	7	0	7	0	0	0	0
OLLR	anterior_ganglion	alpha	Not detected	2	0	2	0	0	0	0
OLLR	anterior_ganglion	gamma1	Detected	2	2	0	0	0	0	0
OLLR	anterior_ganglion	gamma2	Not detected	6	0	6	0	0	0	0
OLQDL	anterior_ganglion	alpha	Not detected	4	0	4	0	0	0	0
OLQDL	anterior_ganglion	gamma1	Detected	4	4	0	0	0	0	0
OLQDL	anterior_ganglion	gamma2	Mixed	3	1	2	1	0	0	0
OLQDR	anterior_ganglion	alpha	Not detected	4	0	4	0	0	0	0
OLQDR	anterior_ganglion	gamma1	Detected	3	3	0	0	0	0	0
OLQDR	anterior_ganglion	gamma2	Mixed	3	1	2	1	0	0	0
OLQVL	anterior_ganglion	alpha	Not detected	5	0	5	0	0	0	0
OLQVL	anterior_ganglion	gamma1	Detected	5	5	0	0	0	0	0
OLQVL	anterior_ganglion	gamma2	Mixed	4	1	3	1	0	0	0
OLQVR	anterior_ganglion	alpha	Not detected	5	0	5	0	0	0	0
OLQVR	anterior_ganglion	gamma1	Detected	3	3	0	0	0	0	0
OLQVR	anterior_ganglion	gamma2	Mixed	5	2	3	2	0	0	0
RIPL	anterior_ganglion	alpha	Not detected	1	0	1	0	0	0	0
RIPL	anterior_ganglion	gamma1	Detected	2	2	0	0	0	0	0
RIPL	anterior_ganglion	gamma2	Not detected	1	0	1	0	0	0	0
RIPR	anterior_ganglion	alpha	Not detected	1	0	1	0	0	0	0
RIPR	anterior_ganglion	gamma1	Detected	4	4	0	0	0	0	0
RIPR	anterior_ganglion	gamma2	Not detected	2	0	2	0	0	0	0
RMED	anterior_ganglion	alpha	Not detected	3	0	3	0	0	0	0
RMED	anterior_ganglion	gamma1	Detected	2	2	0	0	0	0	0
RMED	anterior_ganglion	gamma2	Detected	7	7	0	0	0	0	0
RMEL	anterior_ganglion	alpha	Not detected	2	0	2	0	0	0	0
RMEL	anterior_ganglion	gamma1	Detected	3	3	0	0	0	0	0
RMEL	anterior_ganglion	gamma2	Not detected	5	0	5	0	0	0	0
RMER	anterior_ganglion	alpha	Not detected	2	0	2	0	0	0	0
RMER	anterior_ganglion	gamma1	Detected	4	4	0	0	0	0	0
RMER	anterior_ganglion	gamma2	Not detected	5	0	5	0	0	0	0
RMEV	anterior_ganglion	alpha	Not detected	3	0	3	0	0	0	0
RMEV	anterior_ganglion	gamma1	Detected	4	4	0	0	0	0	0
RMEV	anterior_ganglion	gamma2	Detected	6	6	0	0	0	0	0
URADL	anterior_ganglion	alpha	Detected	5	5	0	0	0	0	0
URADL	anterior_ganglion	gamma1	Detected	2	2	0	0	0	0	0
URADL	anterior_ganglion	gamma2	Not detected	8	0	8	0	0	0	0
URADR	anterior_ganglion	alpha	Detected	3	3	0	0	0	0	0
URADR	anterior_ganglion	gamma1	Detected	1	1	0	0	0	0	0
URADR	anterior_ganglion	gamma2	Not detected	7	0	7	0	0	0	0
URAVL	anterior_ganglion	alpha	Detected	4	4	0	0	0	0	0
URAVL	anterior_ganglion	gamma1	Detected	1	1	0	0	0	0	0
URAVL	anterior_ganglion	gamma2	Not detected	6	0	6	0	0	0	0
URAVR	anterior_ganglion	alpha	Detected	3	3	0	0	0	0	0
URAVR	anterior_ganglion	gamma1	Detected	2	2	0	0	0	0	0
URAVR	anterior_ganglion	gamma2	Not detected	5	0	5	0	0	0	0
URBL	anterior_ganglion	alpha	Mixed	2	1	1	0	0	0	0
URBL	anterior_ganglion	gamma1	Detected	6	6	0	0	0	0	0
URBL	anterior_ganglion	gamma2	Not detected	3	0	3	0	0	0	0
URBR	anterior_ganglion	alpha	Detected	1	1	0	0	0	0	0
URBR	anterior_ganglion	gamma1	Detected	4	4	0	0	0	0	0
URBR	anterior_ganglion	gamma2	Not detected	3	0	3	0	0	0	0
URYDL	anterior_ganglion	alpha	Detected	4	4	0	0	0	0	0
URYDL	anterior_ganglion	gamma1	Detected	2	2	0	1	0	0	0
URYDL	anterior_ganglion	gamma2	Not detected	7	0	7	0	0	0	0
URYDR	anterior_ganglion	alpha	Detected	2	2	0	0	0	0	0
URYDR	anterior_ganglion	gamma1	Detected	2	2	0	0	0	0	0
URYDR	anterior_ganglion	gamma2	Not detected	5	0	5	0	0	0	0
URYVL	anterior_ganglion	alpha	Detected	2	2	0	0	0	0	0
URYVL	anterior_ganglion	gamma1	Detected	2	2	0	0	0	0	0
URYVL	anterior_ganglion	gamma2	Not detected	6	0	6	0	0	0	0
URYVR	anterior_ganglion	alpha	Detected	3	3	0	0	0	0	0
URYVR	anterior_ganglion	gamma1	Detected	4	4	0	1	0	0	0
URYVR	anterior_ganglion	gamma2	Not detected	5	0	5	0	0	0	0
ALA	dorsal_ganglion	alpha	Not detected	7	0	7	0	0	0	0
ALA	dorsal_ganglion	gamma1	Mixed	8	6	2	3	1	0	0
ALA	dorsal_ganglion	gamma2	Mixed	10	8	2	3	0	0	0
CEPDL	dorsal_ganglion	alpha	Not detected	7	0	7	0	0	0	0
CEPDL	dorsal_ganglion	gamma1	Mixed	8	7	1	2	1	0	0
CEPDL	dorsal_ganglion	gamma2	Detected	13	13	0	0	0	0	0
CEPDR	dorsal_ganglion	alpha	Not detected	7	0	7	0	0	0	0
CEPDR	dorsal_ganglion	gamma1	Detected	8	8	0	1	0	0	0
CEPDR	dorsal_ganglion	gamma2	Detected	14	14	0	0	0	0	0
RID	dorsal_ganglion	alpha	Not detected	6	0	6	0	0	0	0
RID	dorsal_ganglion	gamma1	Not detected	7	0	7	0	0	0	0
RID	dorsal_ganglion	gamma2	Not detected	13	0	13	0	0	0	0
URXL	dorsal_ganglion	alpha	Not detected	7	0	7	0	0	0	0
URXL	dorsal_ganglion	gamma1	Detected	9	9	0	0	0	0	0
URXL	dorsal_ganglion	gamma2	Detected	12	12	0	0	0	0	0
URXR	dorsal_ganglion	alpha	Not detected	7	0	7	0	0	0	0
URXR	dorsal_ganglion	gamma1	Detected	9	9	0	0	0	0	0
URXR	dorsal_ganglion	gamma2	Detected	12	12	0	0	0	0	0
ADAL	lateral_ganglion	alpha	Mixed	2	1	1	1	0	0	0
ADAL	lateral_ganglion	gamma1	Detected	1	1	0	0	0	0	0
ADAL	lateral_ganglion	gamma2	Mixed	3	1	2	0	0	0	0
ADAR	lateral_ganglion	alpha	Not detected	3	0	3	0	0	0	0
ADAR	lateral_ganglion	gamma1	Detected	3	3	0	0	0	0	0
ADAR	lateral_ganglion	gamma2	Mixed	4	3	1	0	0	0	0
ADEL	lateral_ganglion	alpha	Not detected	3	0	3	0	0	0	0
ADEL	lateral_ganglion	gamma1	Not detected	1	0	1	0	0	0	0
ADEL	lateral_ganglion	gamma2	Not detected	3	0	3	0	0	0	0
ADER	lateral_ganglion	alpha	Not detected	4	0	4	0	0	0	0
ADER	lateral_ganglion	gamma1	Mixed	2	1	1	0	0	0	0
ADER	lateral_ganglion	gamma2	Not detected	3	0	3	0	0	0	0
ADFL	lateral_ganglion	alpha	Mixed	2	1	1	1	0	0	0
ADFL	lateral_ganglion	gamma1	Detected	2	2	0	0	0	0	0
ADFL	lateral_ganglion	gamma2	Not assessed	0	0	0	0	0	0	0
ADFR	lateral_ganglion	alpha	Not detected	1	0	1	0	0	0	0
ADFR	lateral_ganglion	gamma1	Detected	3	3	0	0	0	0	0
ADFR	lateral_ganglion	gamma2	Not detected	2	0	2	0	0	0	0
ADLL	lateral_ganglion	alpha	Not detected	1	0	1	0	0	0	0
ADLL	lateral_ganglion	gamma1	Detected	1	1	0	0	0	0	0
ADLL	lateral_ganglion	gamma2	Not detected	1	0	1	0	0	0	0
ADLR	lateral_ganglion	alpha	Not detected	2	0	2	0	0	0	0
ADLR	lateral_ganglion	gamma1	Detected	2	2	0	0	0	0	0
ADLR	lateral_ganglion	gamma2	Detected	1	1	0	0	0	0	0
AFDL	lateral_ganglion	alpha	Not detected	2	0	2	0	0	0	0
AFDL	lateral_ganglion	gamma1	Mixed	3	2	1	1	1	0	0
AFDL	lateral_ganglion	gamma2	Not detected	2	0	2	0	0	0	0
AFDR	lateral_ganglion	alpha	Not detected	3	0	3	0	0	0	0
AFDR	lateral_ganglion	gamma1	Detected	2	2	0	0	0	0	0
AFDR	lateral_ganglion	gamma2	Not detected	1	0	1	0	0	0	0
AIBL	lateral_ganglion	alpha	Not detected	1	0	1	0	0	0	0
AIBL	lateral_ganglion	gamma1	Detected	2	2	0	0	0	0	0
AIBL	lateral_ganglion	gamma2	Detected	3	3	0	0	0	0	0
AIBR	lateral_ganglion	alpha	Not detected	1	0	1	0	0	0	0
AIBR	lateral_ganglion	gamma1	Detected	2	2	0	0	0	0	0
AIBR	lateral_ganglion	gamma2	Detected	3	3	0	0	0	0	0
AINL	lateral_ganglion	alpha	Not detected	1	0	1	0	0	0	0
AINL	lateral_ganglion	gamma1	Detected	2	2	0	0	0	0	0
AINL	lateral_ganglion	gamma2	Not detected	1	0	1	0	0	0	0
AINR	lateral_ganglion	alpha	Not detected	1	0	1	0	0	0	0
AINR	lateral_ganglion	gamma1	Detected	3	3	0	0	0	0	0
AINR	lateral_ganglion	gamma2	Detected	1	1	0	0	0	0	0
AIZL	lateral_ganglion	alpha	Detected	3	3	0	0	0	0	0
AIZL	lateral_ganglion	gamma1	Detected	1	1	0	0	0	0	0
AIZL	lateral_ganglion	gamma2	Detected	2	2	0	0	0	0	0
AIZR	lateral_ganglion	alpha	Detected	3	3	0	0	0	0	0
AIZR	lateral_ganglion	gamma1	Detected	1	1	0	0	0	0	0
AIZR	lateral_ganglion	gamma2	Detected	2	2	0	0	0	0	0
AQR	lateral_ganglion	alpha	Not detected	3	0	3	0	0	0	0
AQR	lateral_ganglion	gamma1	Detected	3	3	0	0	0	0	0
AQR	lateral_ganglion	gamma2	Not detected	1	0	1	0	0	0	0
ASEL	lateral_ganglion	alpha	Not detected	4	0	4	0	1	0	0	#REF!
ASEL	lateral_ganglion	gamma1	Not detected	5	0	5	0	0	0	0
ASEL	lateral_ganglion	gamma2	Detected	5	5	0	0	0	0	0
ASER	lateral_ganglion	alpha	Mixed	5	1	4	1	0	0	0	#REF!
ASER	lateral_ganglion	gamma1	Detected	7	7	0	1	0	0	0	#REF!
ASER	lateral_ganglion	gamma2	Detected	5	5	0	0	0	0	0	#REF!
ASGL	lateral_ganglion	alpha	Not detected	2	0	2	0	0	0	0
ASGL	lateral_ganglion	gamma1	Not detected	1	0	1	0	0	0	0
ASGL	lateral_ganglion	gamma2	Not detected	1	0	1	0	0	0	0
ASGR	lateral_ganglion	alpha	Not detected	1	0	1	0	0	0	0
ASGR	lateral_ganglion	gamma1	Detected	1	1	0	0	0	0	0
ASGR	lateral_ganglion	gamma2	Not detected	1	0	1	0	0	0	0
ASHL	lateral_ganglion	alpha	Detected	2	2	0	0	0	0	0
ASHL	lateral_ganglion	gamma1	Detected	1	1	0	0	0	0	0
ASHL	lateral_ganglion	gamma2	Detected	1	1	0	0	0	0	0
ASHR	lateral_ganglion	alpha	Not detected	1	0	1	0	0	0	0
ASHR	lateral_ganglion	gamma1	Detected	1	1	0	0	0	0	0
ASHR	lateral_ganglion	gamma2	Detected	2	2	0	0	0	0	0
ASIL	lateral_ganglion	alpha	Not detected	1	0	1	0	0	0	0
ASIL	lateral_ganglion	gamma1	Detected	1	1	0	0	0	0	0
ASIL	lateral_ganglion	gamma2	Not detected	1	0	1	0	0	0	0
ASIR	lateral_ganglion	alpha	Not detected	2	0	2	0	0	0	0
ASIR	lateral_ganglion	gamma1	Detected	2	2	0	0	0	0	0
ASIR	lateral_ganglion	gamma2	Not detected	1	0	1	0	0	0	0
ASJL	lateral_ganglion	alpha	Not detected	1	0	1	0	0	0	0
ASJL	lateral_ganglion	gamma1	Detected	1	1	0	0	0	0	0
ASJL	lateral_ganglion	gamma2	Not detected	2	0	2	0	0	0	0
ASJR	lateral_ganglion	alpha	Not detected	1	0	1	0	0	0	0
ASJR	lateral_ganglion	gamma1	Detected	1	1	0	0	0	0	0
ASJR	lateral_ganglion	gamma2	Not detected	1	0	1	0	0	0	0
ASKL	lateral_ganglion	alpha	Not detected	1	0	1	0	0	0	0
ASKL	lateral_ganglion	gamma1	Not detected	1	0	1	0	0	0	0
ASKL	lateral_ganglion	gamma2	Not detected	1	0	1	0	0	0	0
ASKR	lateral_ganglion	alpha	Not detected	2	0	2	0	0	0	0
ASKR	lateral_ganglion	gamma1	Mixed	2	1	1	1	0	0	0
ASKR	lateral_ganglion	gamma2	Not detected	1	0	1	0	0	0	0
AUAL	lateral_ganglion	alpha	Detected	2	2	0	0	0	0	0
AUAL	lateral_ganglion	gamma1	Not detected	2	0	2	0	1	0	0
AUAL	lateral_ganglion	gamma2	Not detected	1	0	1	0	0	0	0
AUAR	lateral_ganglion	alpha	Detected	1	1	0	0	0	0	0
AUAR	lateral_ganglion	gamma1	Detected	2	2	0	1	0	0	0
AUAR	lateral_ganglion	gamma2	Mixed	2	1	1	1	0	0	0
AVAL	lateral_ganglion	alpha	Mixed	2	1	1	0	0	0	0
AVAL	lateral_ganglion	gamma1	Detected	2	2	0	0	0	0	0
AVAL	lateral_ganglion	gamma2	Detected	1	1	0	0	0	0	0
AVAR	lateral_ganglion	alpha	Mixed	4	1	3	0	2	0	0
AVAR	lateral_ganglion	gamma1	Detected	2	2	0	0	0	0	0
AVAR	lateral_ganglion	gamma2	Mixed	2	1	1	0	0	0	0
AVBL	lateral_ganglion	alpha	Not detected	1	0	1	0	0	0	0
AVBL	lateral_ganglion	gamma1	Detected	1	1	0	0	0	0	0
AVBL	lateral_ganglion	gamma2	Not assessed	0	0	0	0	0	0	0
AVBR	lateral_ganglion	alpha	Not detected	1	0	1	0	0	0	0
AVBR	lateral_ganglion	gamma1	Detected	1	1	0	0	0	0	0
AVBR	lateral_ganglion	gamma2	Not assessed	0	0	0	0	0	0	0
AVDL	lateral_ganglion	alpha	Detected	3	3	0	0	0	0	0
AVDL	lateral_ganglion	gamma1	Detected	1	1	0	0	0	0	0
AVDL	lateral_ganglion	gamma2	Not detected	3	0	3	0	0	0	0
AVDR	lateral_ganglion	alpha	Detected	1	1	0	0	0	0	0
AVDR	lateral_ganglion	gamma1	Not detected	1	0	1	0	0	0	0
AVDR	lateral_ganglion	gamma2	Not detected	1	0	1	0	0	0	0
AVEL	lateral_ganglion	alpha	Not detected	3	0	3	0	0	0	0
AVEL	lateral_ganglion	gamma1	Detected	2	2	0	0	0	0	0
AVEL	lateral_ganglion	gamma2	Not detected	1	0	1	0	0	0	0
AVER	lateral_ganglion	alpha	Mixed	2	1	1	0	0	0	0
AVER	lateral_ganglion	gamma1	Detected	2	2	0	0	0	0	0
AVER	lateral_ganglion	gamma2	Detected	2	2	0	0	0	0	0
AVHL	lateral_ganglion	alpha	Not detected	2	0	2	0	0	0	0
AVHL	lateral_ganglion	gamma1	Detected	1	1	0	0	0	0	0
AVHL	lateral_ganglion	gamma2	Detected	1	1	0	0	0	0	0
AVHR	lateral_ganglion	alpha	Not detected	2	0	2	0	0	0	0
AVHR	lateral_ganglion	gamma1	Detected	2	2	0	1	0	0	0
AVHR	lateral_ganglion	gamma2	Detected	1	1	0	0	0	0	0
AVJL	lateral_ganglion	alpha	Not detected	2	0	2	0	0	0	0
AVJL	lateral_ganglion	gamma1	Not detected	1	0	1	0	0	0	0
AVJL	lateral_ganglion	gamma2	Not detected	1	0	1	0	0	0	0
AVJR	lateral_ganglion	alpha	Not detected	2	0	2	0	0	0	0
AVJR	lateral_ganglion	gamma1	Detected	3	3	0	0	0	0	0
AVJR	lateral_ganglion	gamma2	Not detected	1	0	1	0	0	0	0
AWAL	lateral_ganglion	alpha	Not detected	2	0	2	0	1	0	0
AWAL	lateral_ganglion	gamma1	Detected	1	1	0	0	0	0	0
AWAL	lateral_ganglion	gamma2	Not detected	1	0	1	0	0	0	0
AWAR	lateral_ganglion	alpha	Not detected	1	0	1	0	0	0	0
AWAR	lateral_ganglion	gamma1	Detected	2	2	0	0	0	0	0
AWAR	lateral_ganglion	gamma2	Not detected	1	0	1	0	0	0	0
AWBL	lateral_ganglion	alpha	Not detected	2	0	2	0	0	0	0
AWBL	lateral_ganglion	gamma1	Detected	3	3	0	0	0	0	0
AWBL	lateral_ganglion	gamma2	Not detected	2	0	2	0	0	0	0
AWBR	lateral_ganglion	alpha	Not detected	1	0	1	0	0	0	0
AWBR	lateral_ganglion	gamma1	Detected	4	4	0	0	0	0	0
AWBR	lateral_ganglion	gamma2	Not detected	2	0	2	0	0	0	0
AWCL	lateral_ganglion	alpha	Not detected	1	0	1	0	0	0	0
AWCL	lateral_ganglion	gamma1	Detected	1	1	0	0	0	0	0
AWCL	lateral_ganglion	gamma2	Detected	2	2	0	0	0	0	0
AWCR	lateral_ganglion	alpha	Not detected	1	0	1	0	0	0	0
AWCR	lateral_ganglion	gamma1	Not detected	1	0	1	0	0	0	0
AWCR	lateral_ganglion	gamma2	Detected	2	2	0	0	0	0	0
FLPL	lateral_ganglion	alpha	Not detected	2	0	2	0	0	0	0
FLPL	lateral_ganglion	gamma1	Detected	1	1	0	0	0	0	0
FLPL	lateral_ganglion	gamma2	Not detected	1	0	1	0	0	0	0
FLPR	lateral_ganglion	alpha	Not detected	1	0	1	0	0	0	0
FLPR	lateral_ganglion	gamma1	Detected	1	1	0	0	0	0	0
FLPR	lateral_ganglion	gamma2	Not detected	1	0	1	0	0	0	0
RIAL	lateral_ganglion	alpha	Detected	3	3	0	0	0	0	0
RIAL	lateral_ganglion	gamma1	Detected	3	3	0	1	0	0	0
RIAL	lateral_ganglion	gamma2	Not detected	2	0	2	0	0	0	0
RIAR	lateral_ganglion	alpha	Detected	1	1	0	0	0	0	0
RIAR	lateral_ganglion	gamma1	Detected	3	3	0	0	0	0	0
RIAR	lateral_ganglion	gamma2	Not detected	1	0	1	0	0	0	0
RICL	lateral_ganglion	alpha	Not detected	2	0	2	0	0	0	0
RICL	lateral_ganglion	gamma1	Detected	1	1	0	0	0	0	0
RICL	lateral_ganglion	gamma2	Detected	2	2	0	0	0	0	0
RICR	lateral_ganglion	alpha	Not detected	2	0	2	0	0	0	0
RICR	lateral_ganglion	gamma1	Detected	2	2	0	0	0	0	0
RICR	lateral_ganglion	gamma2	Detected	2	2	0	0	0	0	0
RIML	lateral_ganglion	alpha	Not detected	2	0	2	0	0	0	0
RIML	lateral_ganglion	gamma1	Detected	2	2	0	0	0	0	0
RIML	lateral_ganglion	gamma2	Not detected	1	0	1	0	0	0	0
RIMR	lateral_ganglion	alpha	Not detected	1	0	1	0	0	0	0
RIMR	lateral_ganglion	gamma1	Detected	1	1	0	0	0	0	0
RIMR	lateral_ganglion	gamma2	Detected	2	2	0	0	0	0	0
RIVL	lateral_ganglion	alpha	Detected	3	3	0	0	0	0	0
RIVL	lateral_ganglion	gamma1	Not detected	1	0	1	0	0	0	0
RIVL	lateral_ganglion	gamma2	Not detected	3	0	3	0	0	0	0
RIVR	lateral_ganglion	alpha	Detected	3	3	0	0	0	0	0
RIVR	lateral_ganglion	gamma1	Mixed	3	2	1	2	0	0	0
RIVR	lateral_ganglion	gamma2	Not detected	1	0	1	0	0	0	0
RMDL	lateral_ganglion	alpha	Mixed	2	1	1	0	1	0	0
RMDL	lateral_ganglion	gamma1	Detected	3	3	0	0	0	0	0
RMDL	lateral_ganglion	gamma2	Detected	1	1	0	0	0	0	0
RMDR	lateral_ganglion	alpha	Not detected	2	0	2	0	0	0	0
RMDR	lateral_ganglion	gamma1	Detected	1	1	0	0	0	0	0
RMDR	lateral_ganglion	gamma2	Detected	1	1	0	0	0	0	0
RMDVL	lateral_ganglion	alpha	Detected	3	3	0	0	0	0	0
RMDVL	lateral_ganglion	gamma1	Mixed	3	1	2	1	1	0	0
RMDVL	lateral_ganglion	gamma2	Not detected	1	0	1	0	0	0	0
RMDVR	lateral_ganglion	alpha	Mixed	3	1	2	1	1	0	0
RMDVR	lateral_ganglion	gamma1	Detected	2	2	0	1	0	0	0
RMDVR	lateral_ganglion	gamma2	Not detected	1	0	1	0	0	0	0
RMGL	lateral_ganglion	alpha	Detected	1	1	0	0	0	0	0
RMGL	lateral_ganglion	gamma1	Not detected	1	0	1	0	0	0	0
RMGL	lateral_ganglion	gamma2	Not detected	2	0	2	0	0	0	0
RMGR	lateral_ganglion	alpha	Detected	1	1	0	0	0	0	0
RMGR	lateral_ganglion	gamma1	Not detected	1	0	1	0	0	0	0
RMGR	lateral_ganglion	gamma2	Not detected	1	0	1	0	0	0	0
SAAVL	lateral_ganglion	alpha	Detected	5	5	0	0	0	0	0
SAAVL	lateral_ganglion	gamma1	Not detected	2	0	2	0	0	0	0
SAAVL	lateral_ganglion	gamma2	Mixed	2	1	1	0	0	0	0
SAAVR	lateral_ganglion	alpha	Detected	5	5	0	0	0	0	0
SAAVR	lateral_ganglion	gamma1	Not detected	2	0	2	0	0	0	0
SAAVR	lateral_ganglion	gamma2	Not detected	1	0	1	0	0	0	0
SMDVL	lateral_ganglion	alpha	Detected	2	2	0	0	0	0	0
SMDVL	lateral_ganglion	gamma1	Detected	3	3	0	0	0	0	0
SMDVL	lateral_ganglion	gamma2	Detected	2	2	0	0	0	0	0
SMDVR	lateral_ganglion	alpha	Detected	3	3	0	0	0	0	0
SMDVR	lateral_ganglion	gamma1	Detected	4	4	0	1	0	0	0
SMDVR	lateral_ganglion	gamma2	Detected	3	3	0	1	0	0	0
AIAL	ventral_ganglion	alpha	Not assessed	0	0	0	0	0	0	0
AIAL	ventral_ganglion	gamma1	Not assessed	0	0	0	0	0	0	0
AIAL	ventral_ganglion	gamma2	Detected	1	1	0	0	0	0	0
AIAR	ventral_ganglion	alpha	Not assessed	0	0	0	0	0	0	0
AIAR	ventral_ganglion	gamma1	Not assessed	0	0	0	0	0	0	0
AIAR	ventral_ganglion	gamma2	Detected	1	1	0	0	0	0	0
AIML	ventral_ganglion	alpha	Detected	1	1	0	0	0	0	0
AIML	ventral_ganglion	gamma1	Detected	2	2	0	0	0	0	0
AIML	ventral_ganglion	gamma2	Not detected	1	0	1	0	0	0	0
AIMR	ventral_ganglion	alpha	Mixed	2	1	1	0	0	0	0
AIMR	ventral_ganglion	gamma1	Detected	2	2	0	0	0	0	0
AIMR	ventral_ganglion	gamma2	Not detected	1	0	1	0	0	0	0
AIYL	ventral_ganglion	alpha	Detected	1	1	0	0	0	0	0
AIYL	ventral_ganglion	gamma1	Detected	1	1	0	0	0	0	0
AIYL	ventral_ganglion	gamma2	Not detected	1	0	1	0	0	0	0
AIYR	ventral_ganglion	alpha	Mixed	2	1	1	0	0	0	0
AIYR	ventral_ganglion	gamma1	Detected	2	2	0	0	0	0	0
AIYR	ventral_ganglion	gamma2	Not assessed	0	0	0	0	0	0	0
AVKL	ventral_ganglion	alpha	Not detected	2	0	2	0	0	0	0
AVKL	ventral_ganglion	gamma1	Not detected	2	0	2	0	0	0	0
AVKL	ventral_ganglion	gamma2	Detected	2	2	0	0	0	0	0
AVKR	ventral_ganglion	alpha	Not detected	2	0	2	0	0	0	0
AVKR	ventral_ganglion	gamma1	Not detected	2	0	2	0	0	0	0
AVKR	ventral_ganglion	gamma2	Detected	2	2	0	0	0	0	0
RIH	ventral_ganglion	alpha	Not assessed	0	0	0	0	0	0	0
RIH	ventral_ganglion	gamma1	Detected	1	1	0	0	0	0	0
RIH	ventral_ganglion	gamma2	Not assessed	0	0	0	0	0	0	0
RIS	ventral_ganglion	alpha	Mixed	3	1	2	0	0	0	0
RIS	ventral_ganglion	gamma1	Detected	2	2	0	0	0	0	0
RIS	ventral_ganglion	gamma2	Detected	1	1	0	0	0	0	0
RMDDL	ventral_ganglion	alpha	Not detected	4	0	4	0	1	0	0
RMDDL	ventral_ganglion	gamma1	Detected	3	3	0	1	0	0	0
RMDDL	ventral_ganglion	gamma2	Not detected	3	0	3	0	0	0	0
RMDDR	ventral_ganglion	alpha	Mixed	3	1	2	0	0	0	0
RMDDR	ventral_ganglion	gamma1	Detected	2	2	0	0	0	0	0
RMDDR	ventral_ganglion	gamma2	Not detected	2	0	2	0	0	0	0
RMFL	ventral_ganglion	alpha	Not assessed	0	0	0	0	0	0	0
RMFL	ventral_ganglion	gamma1	Not assessed	0	0	0	0	0	0	0
RMFL	ventral_ganglion	gamma2	Detected	1	1	0	0	0	0	0
SAADL	ventral_ganglion	alpha	Detected	1	1	0	0	0	0	0
SAADL	ventral_ganglion	gamma1	Not assessed	0	0	0	0	0	0	0
SAADL	ventral_ganglion	gamma2	Not detected	1	0	1	0	0	0	0
SAADR	ventral_ganglion	alpha	Detected	1	1	0	0	0	0	0
SAADR	ventral_ganglion	gamma1	Not assessed	0	0	0	0	0	0	0
SAADR	ventral_ganglion	gamma2	Not assessed	0	0	0	0	0	0	0
SIADL	ventral_ganglion	alpha	Not assessed	0	0	0	0	0	0	0
SIADL	ventral_ganglion	gamma1	Not detected	1	0	1	0	0	0	0
SIADL	ventral_ganglion	gamma2	Detected	1	1	0	0	0	0	0
SIADR	ventral_ganglion	alpha	Not assessed	0	0	0	0	0	0	0
SIADR	ventral_ganglion	gamma1	Not assessed	0	0	0	0	0	0	0
SIADR	ventral_ganglion	gamma2	Detected	2	2	0	0	0	0	0
SIAVL	ventral_ganglion	alpha	Detected	1	1	0	0	0	0	0
SIAVL	ventral_ganglion	gamma1	Not detected	2	0	2	0	0	0	0
SIAVL	ventral_ganglion	gamma2	Detected	1	1	0	0	0	0	0
SIAVR	ventral_ganglion	alpha	Detected	1	1	0	0	0	0	0
SIAVR	ventral_ganglion	gamma1	Mixed	2	1	1	0	0	0	0
SIAVR	ventral_ganglion	gamma2	Detected	2	2	0	0	0	0	0
SMBDL	ventral_ganglion	alpha	Detected	1	1	0	0	0	0	0
SMBDL	ventral_ganglion	gamma1	Not detected	1	0	1	0	0	0	0
SMBDL	ventral_ganglion	gamma2	Not detected	2	0	2	0	0	0	0
SMBDR	ventral_ganglion	alpha	Detected	1	1	0	0	0	0	0
SMBDR	ventral_ganglion	gamma1	Not assessed	0	0	0	0	0	0	0
SMBDR	ventral_ganglion	gamma2	Not detected	1	0	1	0	0	0	0
SMBVL	ventral_ganglion	alpha	Detected	1	1	0	0	0	0	0
SMBVL	ventral_ganglion	gamma1	Not detected	1	0	1	0	0	0	0
SMBVL	ventral_ganglion	gamma2	Not detected	2	0	2	0	0	0	0
SMBVR	ventral_ganglion	alpha	Detected	1	1	0	0	0	0	0
SMBVR	ventral_ganglion	gamma1	Not assessed	0	0	0	0	0	0	0
SMBVR	ventral_ganglion	gamma2	Not detected	1	0	1	0	0	0	0
SMDDL	ventral_ganglion	alpha	Detected	1	1	0	0	0	0	0
SMDDL	ventral_ganglion	gamma1	Detected	2	2	0	0	0	0	0
SMDDL	ventral_ganglion	gamma2	Detected	1	1	0	0	0	0	0
SMDDR	ventral_ganglion	alpha	Detected	1	1	0	0	0	0	0
SMDDR	ventral_ganglion	gamma1	Detected	2	2	0	0	0	0	0
SMDDR	ventral_ganglion	gamma2	Detected	1	1	0	0	0	0	0
AS1	retrovesicular_ganglion	alpha	Detected	1	1	0	0	0	0	0
AS1	retrovesicular_ganglion	gamma1	Not detected	2	0	2	0	0	0	0
AS1	retrovesicular_ganglion	gamma2	Detected	2	2	0	0	0	0	0
AVFL	retrovesicular_ganglion	alpha	Not detected	1	0	1	0	0	0	0
AVFL	retrovesicular_ganglion	gamma1	Detected	4	4	0	1	0	0	0
AVFL	retrovesicular_ganglion	gamma2	Not detected	2	0	2	0	0	0	0
AVFR	retrovesicular_ganglion	alpha	Not detected	1	0	1	0	0	0	0
AVFR	retrovesicular_ganglion	gamma1	Detected	5	5	0	1	0	0	0
AVFR	retrovesicular_ganglion	gamma2	Not detected	2	0	2	0	0	0	0
AVG	retrovesicular_ganglion	alpha	Not detected	1	0	1	0	0	0	0
AVG	retrovesicular_ganglion	gamma1	Not detected	3	0	3	0	0	0	0
AVG	retrovesicular_ganglion	gamma2	Not detected	2	0	2	0	0	0	0
DA1	retrovesicular_ganglion	alpha	Detected	1	1	0	0	0	0	0
DA1	retrovesicular_ganglion	gamma1	Not detected	1	0	1	0	0	0	0
DA1	retrovesicular_ganglion	gamma2	Detected	2	2	0	0	0	0	0
DB1	retrovesicular_ganglion	alpha	Detected	1	1	0	0	0	0	0
DB1	retrovesicular_ganglion	gamma1	Not detected	1	0	1	0	0	0	0
DB1	retrovesicular_ganglion	gamma2	Detected	2	2	0	0	0	0	0
DB2	retrovesicular_ganglion	alpha	Detected	1	1	0	0	0	0	0
DB2	retrovesicular_ganglion	gamma1	Not detected	1	0	1	0	0	0	0
DB2	retrovesicular_ganglion	gamma2	Detected	2	2	0	0	0	0	0
DD1	retrovesicular_ganglion	alpha	Not detected	1	0	1	0	0	0	0
DD1	retrovesicular_ganglion	gamma1	Detected	5	5	0	0	0	0	0
DD1	retrovesicular_ganglion	gamma2	Not detected	2	0	2	0	0	0	0
RIFL	retrovesicular_ganglion	alpha	Detected	1	1	0	0	0	0	0
RIFL	retrovesicular_ganglion	gamma1	Not detected	2	0	2	0	0	0	0
RIFL	retrovesicular_ganglion	gamma2	Not detected	2	0	2	0	0	0	0
RIFR	retrovesicular_ganglion	alpha	Detected	1	1	0	0	0	0	0
RIFR	retrovesicular_ganglion	gamma1	Not detected	2	0	2	0	0	0	0
RIFR	retrovesicular_ganglion	gamma2	Not detected	2	0	2	0	0	0	0
RIGL	retrovesicular_ganglion	alpha	Not detected	1	0	1	0	0	0	0
RIGL	retrovesicular_ganglion	gamma1	Detected	8	8	0	0	0	0	0
RIGL	retrovesicular_ganglion	gamma2	Detected	2	2	0	0	0	0	0
RIGR	retrovesicular_ganglion	alpha	Detected	1	1	0	0	0	0	0
RIGR	retrovesicular_ganglion	gamma1	Detected	7	7	0	0	0	0	0
RIGR	retrovesicular_ganglion	gamma2	Detected	2	2	0	0	0	0	0
SABD	retrovesicular_ganglion	alpha	Not detected	1	0	1	0	0	0	0
SABD	retrovesicular_ganglion	gamma1	Not detected	2	0	2	0	0	0	0
SABD	retrovesicular_ganglion	gamma2	Detected	2	2	0	0	0	0	0
SABVL	retrovesicular_ganglion	alpha	Not detected	1	0	1	0	0	0	0
SABVL	retrovesicular_ganglion	gamma1	Not detected	3	0	3	0	0	0	0
SABVL	retrovesicular_ganglion	gamma2	Detected	2	2	0	0	0	0	0
SABVR	retrovesicular_ganglion	alpha	Not detected	1	0	1	0	0	0	0
SABVR	retrovesicular_ganglion	gamma1	Not detected	2	0	2	0	0	0	0
SABVR	retrovesicular_ganglion	gamma2	Detected	2	2	0	0	0	0	0
VA1	retrovesicular_ganglion	alpha	Detected	1	1	0	0	0	0	0
VA1	retrovesicular_ganglion	gamma1	Not detected	1	0	1	0	0	0	0
VA1	retrovesicular_ganglion	gamma2	Detected	2	2	0	0	0	0	0
VB1	retrovesicular_ganglion	alpha	Detected	1	1	0	0	0	0	0
VB1	retrovesicular_ganglion	gamma1	Mixed	2	1	1	0	0	0	0
VB1	retrovesicular_ganglion	gamma2	Detected	2	2	0	0	0	0	0
VB2	retrovesicular_ganglion	alpha	Detected	1	1	0	0	0	0	0
VB2	retrovesicular_ganglion	gamma1	Not detected	3	0	3	0	0	0	0
VB2	retrovesicular_ganglion	gamma2	Detected	1	1	0	0	0	0	0
VD1	retrovesicular_ganglion	alpha	Not detected	1	0	1	0	0	0	0
VD1	retrovesicular_ganglion	gamma1	Detected	5	5	0	0	0	0	0
VD1	retrovesicular_ganglion	gamma2	Not detected	2	0	2	0	0	0	0
VD2	retrovesicular_ganglion	alpha	Not detected	1	0	1	0	0	0	0
VD2	retrovesicular_ganglion	gamma1	Detected	5	5	0	0	0	0	0
VD2	retrovesicular_ganglion	gamma2	Not detected	1	0	1	0	0	0	0
AS2	VNC	alpha	Detected	5	5	0	0	0	0	0
AS2	VNC	gamma1	Not detected	1	0	1	0	0	0	0
AS2	VNC	gamma2	Detected	5	5	0	0	0	0	0
AS3	VNC	alpha	Detected	5	5	0	0	0	0	0
AS3	VNC	gamma1	Not detected	1	0	1	0	0	0	0
AS3	VNC	gamma2	Mixed	5	4	1	0	0	0	0
AS4	VNC	alpha	Detected	5	5	0	0	0	0	0
AS4	VNC	gamma1	Not detected	1	0	1	0	0	0	0
AS4	VNC	gamma2	Mixed	5	4	1	0	0	0	0
AS5	VNC	alpha	Detected	5	5	0	0	0	0	0
AS5	VNC	gamma1	Not detected	1	0	1	0	0	0	0
AS5	VNC	gamma2	Detected	5	5	0	0	0	0	0
AS6	VNC	alpha	Detected	5	5	0	0	0	0	0
AS6	VNC	gamma1	Not detected	1	0	1	0	0	0	0
AS6	VNC	gamma2	Detected	5	5	0	0	0	0	0
AS7	VNC	alpha	Detected	5	5	0	0	0	0	0
AS7	VNC	gamma1	Not detected	1	0	1	0	0	0	0
AS7	VNC	gamma2	Detected	5	5	0	0	0	0	0
AS8	VNC	alpha	Detected	5	5	0	0	0	0	0
AS8	VNC	gamma1	Not detected	1	0	1	0	0	0	0
AS8	VNC	gamma2	Detected	5	5	0	0	0	0	0
AS9	VNC	alpha	Detected	5	5	0	0	0	0	0
AS9	VNC	gamma1	Not detected	1	0	1	0	0	0	0
AS9	VNC	gamma2	Mixed	5	3	2	0	0	0	0
AS10	VNC	alpha	Detected	5	5	0	0	0	0	0
AS10	VNC	gamma1	Not detected	1	0	1	0	0	0	0
AS10	VNC	gamma2	Detected	5	5	0	0	0	0	0
DA2	VNC	alpha	Detected	5	5	0	0	0	0	0
DA2	VNC	gamma1	Not detected	1	0	1	0	0	0	0
DA2	VNC	gamma2	Detected	5	5	0	0	0	0	0
DA3	VNC	alpha	Detected	5	5	0	0	0	0	0
DA3	VNC	gamma1	Not detected	1	0	1	0	0	0	0
DA3	VNC	gamma2	Detected	5	5	0	0	0	0	0
DA4	VNC	alpha	Detected	5	5	0	0	0	0	0
DA4	VNC	gamma1	Not detected	1	0	1	0	0	0	0
DA4	VNC	gamma2	Detected	5	5	0	0	0	0	0
DA5	VNC	alpha	Detected	5	5	0	0	0	0	0
DA5	VNC	gamma1	Not detected	1	0	1	0	0	0	0
DA5	VNC	gamma2	Detected	5	5	0	0	0	0	0
DA6	VNC	alpha	Detected	5	5	0	0	0	0	0
DA6	VNC	gamma1	Not detected	1	0	1	0	0	0	0
DA6	VNC	gamma2	Detected	5	5	0	0	0	0	0
DA7	VNC	alpha	Detected	5	5	0	0	0	0	0
DA7	VNC	gamma1	Not detected	1	0	1	0	0	0	0
DA7	VNC	gamma2	Detected	5	5	0	0	0	0	0
DB3	VNC	alpha	Detected	5	5	0	0	0	0	0
DB3	VNC	gamma1	Not detected	1	0	1	0	0	0	0
DB3	VNC	gamma2	Detected	5	5	0	0	0	0	0
DB4	VNC	alpha	Detected	5	5	0	0	0	0	0
DB4	VNC	gamma1	Not detected	1	0	1	0	0	0	0
DB4	VNC	gamma2	Detected	5	5	0	0	0	0	0
DB5	VNC	alpha	Detected	5	5	0	0	0	0	0
DB5	VNC	gamma1	Not detected	1	0	1	0	0	0	0
DB5	VNC	gamma2	Detected	5	5	0	0	0	0	0
DB6	VNC	alpha	Detected	5	5	0	0	0	0	0
DB6	VNC	gamma1	Not detected	1	0	1	0	0	0	0
DB6	VNC	gamma2	Detected	5	5	0	0	0	0	0
DB7	VNC	alpha	Detected	5	5	0	0	0	0	0
DB7	VNC	gamma1	Not detected	1	0	1	0	0	0	0
DB7	VNC	gamma2	Detected	5	5	0	0	0	0	0
DD2	VNC	alpha	Not detected	5	0	5	0	0	0	0
DD2	VNC	gamma1	Detected	1	1	0	0	0	0	0
DD2	VNC	gamma2	Not detected	5	0	5	0	0	0	0
DD3	VNC	alpha	Not detected	5	0	5	0	0	0	0
DD3	VNC	gamma1	Detected	1	1	0	0	0	0	0
DD3	VNC	gamma2	Not detected	5	0	5	0	0	0	0
DD4	VNC	alpha	Not detected	5	0	5	0	0	0	0
DD4	VNC	gamma1	Detected	1	1	0	0	0	0	0
DD4	VNC	gamma2	Not detected	5	0	5	0	0	0	0
DD5	VNC	alpha	Not detected	5	0	5	0	0	0	0
DD5	VNC	gamma1	Detected	1	1	0	0	0	0	0
DD5	VNC	gamma2	Not detected	5	0	5	0	0	0	0
VA2	VNC	alpha	Detected	5	5	0	0	0	0	0
VA2	VNC	gamma1	Not detected	1	0	1	0	0	0	0
VA2	VNC	gamma2	Detected	5	5	0	0	0	0	0
VA3	VNC	alpha	Detected	5	5	0	0	0	0	0
VA3	VNC	gamma1	Not detected	1	0	1	0	0	0	0
VA3	VNC	gamma2	Detected	5	5	0	0	0	0	0
VA4	VNC	alpha	Detected	5	5	0	0	0	0	0
VA4	VNC	gamma1	Not detected	1	0	1	0	0	0	0
VA4	VNC	gamma2	Detected	5	5	0	0	0	0	0
VA5	VNC	alpha	Detected	5	5	0	0	0	0	0
VA5	VNC	gamma1	Not detected	1	0	1	0	0	0	0
VA5	VNC	gamma2	Detected	5	5	0	0	0	0	0
VA6	VNC	alpha	Detected	5	5	0	0	0	0	0
VA6	VNC	gamma1	Not detected	1	0	1	0	0	0	0
VA6	VNC	gamma2	Detected	5	5	0	0	0	0	0
VA7	VNC	alpha	Detected	5	5	0	0	0	0	0
VA7	VNC	gamma1	Not detected	1	0	1	0	0	0	0
VA7	VNC	gamma2	Detected	5	5	0	0	0	0	0
VA8	VNC	alpha	Detected	5	5	0	0	0	0	0
VA8	VNC	gamma1	Not detected	1	0	1	0	0	0	0
VA8	VNC	gamma2	Detected	5	5	0	0	0	0	0
VA9	VNC	alpha	Detected	5	5	0	0	0	0	0
VA9	VNC	gamma1	Not detected	1	0	1	0	0	0	0
VA9	VNC	gamma2	Detected	5	5	0	0	0	0	0
VA10	VNC	alpha	Detected	5	5	0	0	0	0	0
VA10	VNC	gamma1	Not detected	1	0	1	0	0	0	0
VA10	VNC	gamma2	Detected	5	5	0	0	0	0	0
VA11	VNC	alpha	Detected	5	5	0	0	0	0	0
VA11	VNC	gamma1	Not detected	1	0	1	0	0	0	0
VA11	VNC	gamma2	Detected	5	5	0	0	0	0	0
VB3	VNC	alpha	Detected	5	5	0	0	0	0	0
VB3	VNC	gamma1	Not detected	1	0	1	0	0	0	0
VB3	VNC	gamma2	Detected	5	5	0	0	0	0	0
VB4	VNC	alpha	Detected	5	5	0	0	0	0	0
VB4	VNC	gamma1	Not detected	1	0	1	0	0	0	0
VB4	VNC	gamma2	Detected	5	5	0	0	0	0	0
VB5	VNC	alpha	Detected	5	5	0	0	0	0	0
VB5	VNC	gamma1	Not detected	1	0	1	0	0	0	0
VB5	VNC	gamma2	Detected	5	5	0	0	0	0	0
VB6	VNC	alpha	Detected	5	5	0	0	0	0	0
VB6	VNC	gamma1	Not detected	1	0	1	0	0	0	0
VB6	VNC	gamma2	Detected	5	5	0	0	0	0	0
VB7	VNC	alpha	Detected	5	5	0	0	0	0	0
VB7	VNC	gamma1	Not detected	1	0	1	0	0	0	0
VB7	VNC	gamma2	Detected	5	5	0	0	0	0	0
VB8	VNC	alpha	Detected	5	5	0	0	0	0	0
VB8	VNC	gamma1	Not detected	1	0	1	0	0	0	0
VB8	VNC	gamma2	Detected	5	5	0	0	0	0	0
VB9	VNC	alpha	Detected	5	5	0	0	0	0	0
VB9	VNC	gamma1	Not detected	1	0	1	0	0	0	0
VB9	VNC	gamma2	Detected	5	5	0	0	0	0	0
VB10	VNC	alpha	Detected	5	5	0	0	0	0	0
VB10	VNC	gamma1	Not detected	1	0	1	0	0	0	0
VB10	VNC	gamma2	Detected	5	5	0	0	0	0	0
VB11	VNC	alpha	Detected	5	5	0	0	0	0	0
VB11	VNC	gamma1	Not detected	1	0	1	0	0	0	0
VB11	VNC	gamma2	Detected	5	5	0	0	0	0	0
VD3	VNC	alpha	Not detected	5	0	5	0	0	0	0
VD3	VNC	gamma1	Detected	1	1	0	0	0	0	0
VD3	VNC	gamma2	Not detected	5	0	5	0	0	0	0
VD4	VNC	alpha	Not detected	5	0	5	0	0	0	0
VD4	VNC	gamma1	Detected	1	1	0	0	0	0	0
VD4	VNC	gamma2	Mixed	5	1	4	0	0	0	0
VD5	VNC	alpha	Not detected	5	0	5	0	0	0	0
VD5	VNC	gamma1	Detected	1	1	0	0	0	0	0
VD5	VNC	gamma2	Mixed	5	2	3	0	0	0	0
VD6	VNC	alpha	Not detected	5	0	5	0	0	0	0
VD6	VNC	gamma1	Detected	1	1	0	0	0	0	0
VD6	VNC	gamma2	Mixed	5	1	4	0	0	0	0
VD7	VNC	alpha	Not detected	5	0	5	0	0	0	0
VD7	VNC	gamma1	Detected	1	1	0	0	0	0	0
VD7	VNC	gamma2	Mixed	5	2	3	0	0	0	0
VD8	VNC	alpha	Not detected	5	0	5	0	0	0	0
VD8	VNC	gamma1	Detected	1	1	0	0	0	0	0
VD8	VNC	gamma2	Mixed	5	2	3	0	0	0	0
VD9	VNC	alpha	Not detected	5	0	5	0	0	0	0
VD9	VNC	gamma1	Detected	1	1	0	0	0	0	0
VD9	VNC	gamma2	Detected	5	5	0	0	0	0	0
VD10	VNC	alpha	Not detected	5	0	5	0	0	0	0
VD10	VNC	gamma1	Detected	1	1	0	0	0	0	0
VD10	VNC	gamma2	Mixed	5	2	3	0	0	0	0
VD11	VNC	alpha	Not detected	5	0	5	0	0	0	0
VD11	VNC	gamma1	Detected	1	1	0	0	0	0	0
VD11	VNC	gamma2	Mixed	5	4	1	0	0	0	0
ALML	midbody	alpha	Detected	3	3	0	0	0	0	0	#REF!
ALML	midbody	gamma1	Detected	1	1	0	0	0	0	0	#REF!
ALML	midbody	gamma2	Detected	1	1	0	0	0	0	0	#REF!
ALMR	midbody	alpha	Detected	1	1	0	0	0	0	0	#REF!
ALMR	midbody	gamma1	Detected	1	1	0	0	0	0	0	#REF!
ALMR	midbody	gamma2	Detected	4	4	0	0	0	0	0	#REF!
AVM	midbody	alpha	Detected	1	1	0	0	0	0	0	#REF!
AVM	midbody	gamma1	Detected	1	1	0	0	0	0	0	#REF!
AVM	midbody	gamma2	Detected	4	4	0	0	0	0	0	#REF!
BDUL	midbody	alpha	Detected	4	4	0	0	0	0	0	#REF!
BDUL	midbody	gamma1	Detected	1	1	0	0	0	0	0	#REF!
BDUL	midbody	gamma2	Detected	1	1	0	0	0	0	0	#REF!
BDUR	midbody	alpha	Detected	1	1	0	0	0	0	0	#REF!
BDUR	midbody	gamma1	Detected	1	1	0	0	0	0	0	#REF!
BDUR	midbody	gamma2	Detected	5	5	0	0	0	0	0	#REF!
HSNL	midbody	alpha	Not assessed	0	0	0	0	0	0	0
HSNL	midbody	gamma1	Not assessed	0	0	0	0	0	0	0
HSNL	midbody	gamma2	Not assessed	0	0	0	0	0	0	0
HSNR	midbody	alpha	Not assessed	0	0	0	0	0	0	0
HSNR	midbody	gamma1	Not assessed	0	0	0	0	0	0	0
HSNR	midbody	gamma2	Not assessed	0	0	0	0	0	0	0
PDEL	midbody	alpha	Detected	4	4	0	0	0	0	0	#REF!
PDEL	midbody	gamma1	Detected	2	2	0	0	0	0	0	#REF!
PDEL	midbody	gamma2	Detected	3	3	0	0	0	0	0	#REF!
PDER	midbody	alpha	Detected	2	2	0	0	0	0	0	#REF!
PDER	midbody	gamma1	Detected	1	1	0	0	0	0	0	#REF!
PDER	midbody	gamma2	Detected	4	4	0	0	0	0	0	#REF!
PVDL	midbody	alpha	Detected	4	4	0	0	0	0	0	#REF!
PVDL	midbody	gamma1	Detected	2	2	0	0	0	0	0	#REF!
PVDL	midbody	gamma2	Detected	1	1	0	0	0	0	0	#REF!
PVDR	midbody	alpha	Detected	1	1	0	0	0	0	0	#REF!
PVDR	midbody	gamma1	Detected	1	1	0	0	0	0	0	#REF!
PVDR	midbody	gamma2	Detected	4	4	0	0	0	0	0	#REF!
PVM	midbody	alpha	Detected	4	4	0	0	0	0	0	#REF!
PVM	midbody	gamma1	Detected	2	2	0	0	0	0	0	#REF!
PVM	midbody	gamma2	Detected	1	1	0	0	0	0	0	#REF!
SDQL	midbody	alpha	Detected	4	4	0	0	0	0	0	#REF!
SDQL	midbody	gamma1	Detected	2	2	0	0	0	0	0	#REF!
SDQL	midbody	gamma2	Detected	1	1	0	0	0	0	0	#REF!
SDQR	midbody	alpha	Detected	1	1	0	0	0	0	0	#REF!
SDQR	midbody	gamma1	Detected	1	1	0	0	0	0	0	#REF!
SDQR	midbody	gamma2	Detected	5	5	0	0	0	0	0	#REF!
ALNL	tail	alpha	Mixed	5	3	2	0	0	0	0	#REF!
ALNL	tail	gamma1	Not detected	5	0	5	0	0	0	0	#REF!
ALNL	tail	gamma2	Mixed	7	2	5	0	0	0	0	#REF!
ALNR	tail	alpha	Mixed	6	4	2	0	0	0	0	#REF!
ALNR	tail	gamma1	Not detected	5	0	5	0	0	0	0	#REF!
ALNR	tail	gamma2	Mixed	7	2	5	0	0	0	0	#REF!
AS11	tail	alpha	Detected	6	6	0	0	0	0	0	#REF!
AS11	tail	gamma1	Not detected	5	0	5	0	0	0	0	#REF!
AS11	tail	gamma2	Mixed	7	6	1	0	0	0	0	#REF!
DA8	tail	alpha	Detected	6	6	0	0	0	0	0	#REF!
DA8	tail	gamma1	Not detected	4	0	4	0	0	0	0	#REF!
DA8	tail	gamma2	Detected	7	7	0	0	0	0	0	#REF!
DA9	tail	alpha	Detected	6	6	0	0	0	0	0	#REF!
DA9	tail	gamma1	Not detected	4	0	4	0	0	0	0	#REF!
DA9	tail	gamma2	Detected	7	7	0	0	0	0	0	#REF!
DD6	tail	alpha	Not detected	6	0	6	0	0	0	0	#REF!
DD6	tail	gamma1	Detected	5	5	0	0	0	0	0	#REF!
DD6	tail	gamma2	Not detected	7	0	7	0	0	0	0	#REF!
DVA	tail	alpha	Mixed	6	5	1	0	0	0	0	#REF!
DVA	tail	gamma1	Detected	5	5	0	0	0	0	0	#REF!
DVA	tail	gamma2	Detected	7	7	0	0	0	0	0	#REF!
DVB	tail	alpha	Not detected	6	0	6	0	0	0	0	#REF!
DVB	tail	gamma1	Mixed	5	3	2	1	2	0	0	#REF!
DVB	tail	gamma2	Mixed	7	1	6	0	0	0	0	#REF!
DVC	tail	alpha	Not detected	6	0	6	0	0	0	0	#REF!
DVC	tail	gamma1	Mixed	5	4	1	0	1	0	0	#REF!
DVC	tail	gamma2	Not detected	7	0	7	0	0	0	0	#REF!
LUAL	tail	alpha	Not detected	6	0	6	0	0	0	0	#REF!
LUAL	tail	gamma1	Detected	5	5	0	0	0	0	0	#REF!
LUAL	tail	gamma2	Mixed	7	3	4	0	0	0	0	#REF!
LUAR	tail	alpha	Not detected	6	0	6	0	0	0	0	#REF!
LUAR	tail	gamma1	Detected	5	5	0	0	0	0	0	#REF!
LUAR	tail	gamma2	Mixed	7	2	5	0	0	0	0	#REF!
PDA	tail	alpha	Detected	6	6	0	0	0	0	0	#REF!
PDA	tail	gamma1	Detected	5	5	0	0	0	0	0	#REF!
PDA	tail	gamma2	Detected	7	7	0	0	0	0	0	#REF!
PDB	tail	alpha	Detected	6	6	0	0	0	0	0	#REF!
PDB	tail	gamma1	Not detected	4	0	4	0	0	0	0	#REF!
PDB	tail	gamma2	Detected	7	7	0	0	0	0	0	#REF!
PHAL	tail	alpha	Not detected	6	0	6	0	0	0	0	#REF!
PHAL	tail	gamma1	Detected	5	5	0	0	0	0	0	#REF!
PHAL	tail	gamma2	Not detected	6	0	6	0	0	0	0	#REF!
PHAR	tail	alpha	Not detected	6	0	6	0	0	0	0	#REF!
PHAR	tail	gamma1	Mixed	5	4	1	2	1	0	0	#REF!
PHAR	tail	gamma2	Not detected	7	0	7	0	0	0	0	#REF!
PHBL	tail	alpha	Not detected	5	0	5	0	0	0	0	#REF!
PHBL	tail	gamma1	Detected	5	5	0	0	0	0	0	#REF!
PHBL	tail	gamma2	Not detected	7	0	7	0	0	0	0	#REF!
PHBR	tail	alpha	Not detected	6	0	6	0	0	0	0	#REF!
PHBR	tail	gamma1	Detected	5	5	0	0	0	0	0	#REF!
PHBR	tail	gamma2	Not detected	7	0	7	0	0	0	0	#REF!
PHCL	tail	alpha	Mixed	6	5	1	0	0	0	0	#REF!
PHCL	tail	gamma1	Detected	5	5	0	0	0	0	0	#REF!
PHCL	tail	gamma2	Mixed	6	2	4	0	0	0	0	#REF!
PHCR	tail	alpha	Mixed	6	5	1	0	0	0	0	#REF!
PHCR	tail	gamma1	Detected	5	5	0	0	0	0	0	#REF!
PHCR	tail	gamma2	Mixed	7	2	5	0	0	0	0	#REF!
PLML	tail	alpha	Mixed	6	4	2	0	0	0	0	#REF!
PLML	tail	gamma1	Detected	5	5	0	0	0	0	0	#REF!
PLML	tail	gamma2	Mixed	6	5	1	0	0	0	0	#REF!
PLMR	tail	alpha	Mixed	6	3	3	0	0	0	0	#REF!
PLMR	tail	gamma1	Detected	5	5	0	0	0	0	0	#REF!
PLMR	tail	gamma2	Mixed	7	5	2	0	0	0	0	#REF!
PLNL	tail	alpha	Mixed	6	2	4	0	0	0	0	#REF!
PLNL	tail	gamma1	Not detected	5	0	5	0	0	0	0	#REF!
PLNL	tail	gamma2	Not detected	7	0	7	0	0	0	0	#REF!
PLNR	tail	alpha	Mixed	6	3	3	0	0	0	0	#REF!
PLNR	tail	gamma1	Not detected	5	0	5	0	0	0	0	#REF!
PLNR	tail	gamma2	Mixed	7	1	6	0	0	0	0	#REF!
PQR	tail	alpha	Mixed	6	3	3	0	0	0	0	#REF!
PQR	tail	gamma1	Detected	5	5	0	0	0	0	0	#REF!
PQR	tail	gamma2	Mixed	6	3	3	0	0	0	0	#REF!
PVCL	tail	alpha	Detected	6	6	0	0	0	0	0	#REF!
PVCL	tail	gamma1	Detected	5	5	0	0	0	0	0	#REF!
PVCL	tail	gamma2	Mixed	7	4	3	0	0	0	0	#REF!
PVCR	tail	alpha	Mixed	6	4	2	0	0	0	0	#REF!
PVCR	tail	gamma1	Detected	5	5	0	0	0	0	0	#REF!
PVCR	tail	gamma2	Mixed	7	5	2	0	0	0	0	#REF!
PVNL	tail	alpha	Mixed	6	1	5	0	0	0	0	#REF!
PVNL	tail	gamma1	Detected	5	5	0	0	0	0	0	#REF!
PVNL	tail	gamma2	Mixed	7	5	2	0	0	0	0	#REF!
PVNR	tail	alpha	Not detected	6	0	6	0	0	0	0	#REF!
PVNR	tail	gamma1	Detected	5	5	0	0	0	0	0	#REF!
PVNR	tail	gamma2	Mixed	7	6	1	0	0	0	0	#REF!
PVPL	tail	alpha	Mixed	6	5	1	0	0	0	0	#REF!
PVPL	tail	gamma1	Mixed	4	2	2	1	0	0	0	#REF!
PVPL	tail	gamma2	Detected	7	7	0	0	0	0	0	#REF!
PVPR	tail	alpha	Mixed	6	3	3	0	0	0	0	#REF!
PVPR	tail	gamma1	Mixed	4	1	3	1	0	0	0	#REF!
PVPR	tail	gamma2	Detected	6	6	0	0	0	0	0	#REF!
PVQL	tail	alpha	Not detected	6	0	6	0	0	0	0	#REF!
PVQL	tail	gamma1	Not detected	5	0	5	0	0	0	0	#REF!
PVQL	tail	gamma2	Not detected	7	0	7	0	0	0	0	#REF!
PVQR	tail	alpha	Not detected	6	0	6	0	0	0	0	#REF!
PVQR	tail	gamma1	Not detected	5	0	5	0	0	0	0	#REF!
PVQR	tail	gamma2	Not detected	7	0	7	0	0	0	0	#REF!
PVR	tail	alpha	Not detected	6	0	6	0	0	0	0	#REF!
PVR	tail	gamma1	Detected	5	5	0	0	0	0	0	#REF!
PVR	tail	gamma2	Mixed	7	2	5	0	0	0	0	#REF!
PVT	tail	alpha	Not detected	6	0	6	0	0	0	0	#REF!
PVT	tail	gamma1	Not detected	5	0	5	0	0	0	0	#REF!
PVT	tail	gamma2	Not detected	7	0	7	0	0	0	0	#REF!
PVWL	tail	alpha	Not detected	6	0	6	0	0	0	0	#REF!
PVWL	tail	gamma1	Detected	5	5	0	0	0	0	0	#REF!
PVWL	tail	gamma2	Not detected	7	0	7	0	0	0	0	#REF!
PVWR	tail	alpha	Not detected	6	0	6	0	0	0	0	#REF!
PVWR	tail	gamma1	Detected	5	5	0	0	0	0	0	#REF!
PVWR	tail	gamma2	Not detected	7	0	7	0	0	0	0	#REF!
VA12	tail	alpha	Not detected	6	0	6	0	0	0	0	#REF!
VA12	tail	gamma1	Mixed	4	2	2	1	1	0	0	#REF!
VA12	tail	gamma2	Detected	7	7	0	0	0	0	0	#REF!
VD12	tail	alpha	Not detected	6	0	6	0	0	0	0	#REF!
VD12	tail	gamma1	Detected	5	5	0	0	0	0	0	#REF!
VD12	tail	gamma2	Mixed	7	3	4	0	0	0	0	#REF!
VD13	tail	alpha	Not detected	6	0	6	0	0	0	0	#REF!
VD13	tail	gamma1	Detected	5	5	0	0	0	0	0	#REF!
VD13	tail	gamma2	Mixed	7	3	4	0	0	0	0	#REF!
